# Massively parallel characterization and predictive modelling of neuronal regulatory variation

**DOI:** 10.64898/2026.07.16.738760

**Authors:** Kilian Salomon, Chengyu Deng, Pyaree Mohan Dash, Theofilos Chalkiadakis, Qinrui Li, Ziwei Chen, Nicholas F. Page, Mustafa Helal, Sebastian Röner, Anshul Kundaje, Claudia Langenberg, Maik Pietzner, Jay Shendure, Max Schubach, Nadav Ahituv, Martin Kircher

**Affiliations:** Computational Genome Biology, Exploratory Diagnostic Sciences, Berlin Institute of Health at Charité - Universitätsmedizin Berlin, Berlin, Germany; Department of Bioengineering and Therapeutic Sciences, University of California San Francisco, San Francisco, CA, USA; Institute for Human Genetics, University of California San Francisco, San Francisco, CA, USA; Department of Computer Science, School of Engineering, Stanford University; University of Luebeck, Institute of Human Genetics, University Hospital Schleswig-Holstein, Campus Luebeck, Germany; Computational Medicine, Medical and Health Data Sciences, Berlin Institute of Health at Charité - Universitätsmedizin Berlin, Berlin, Germany; Department of Genetics, School of Medicine, Stanford University; Precision Healthcare University Research Institute, Queen Mary University of London, London, UK; Health Data Modelling, Medical and Health Data Sciences, Berlin Institute of Health at Charité - Universitätsmedizin Berlin, Berlin, Germany; Department of Genome Sciences, University of Washington, Seattle, WA, USA; Seattle Hub for Synthetic Biology, Seattle, WA, USA; Brotman Baty Institute for Precision Medicine, Seattle, WA, USA; Howard Hughes Medical Institute, Seattle, WA, USA

## Abstract

Disease-associated variants reside frequently in noncoding cis-regulatory elements (CREs), yet their functional consequences remain poorly understood. We performed a large-scale lentiMPRA in human excitatory neurons, quantifying the impact of >46,000 naturally occurring variants across >27,000 candidate CREs near 524 disease-associated genes. These data improved regulatory variant effect predictions beyond state-of-the-art models. Significant allelic effects occurred at comparable rates across common, rare, and singleton variants, demonstrating that, within MPRA-measurable effects, population frequency carries limited information about per-variant regulatory impact. Variant effect detectability and magnitude were governed primarily by baseline activity of the enclosing regulatory element and local sequence context. Regulatory effects were distributed across numerous transcription factors rather than concentrated in master regulators, consistent with a combinatorial enhancer architecture. We establish a large-scale functional variant catalog and provide a complementary benchmark and resource for developing and evaluating models of noncoding regulatory variation.
