## Supplementary Table 1 for "Massively parallel characterization and predictive modelling of neuronal regulatory variation"

### Sheet: Sheet1
gene_name	gene_set_str	num_regions
AARS1	neuro	14
ABCC9	cardiac	31
ABL1	cardiac	62
ACTB	neuro	32
ACTC1	cardiac	30
ACTL6B	neuro	12
ACTN2	cardiac	41
ACVR1	cardiac	53
ACVR2B	cardiac	28
ADAM22	neuro	43
ADAMTS7	cardiac	17
ADNP	neuro	41
ADSL	neuro	34
AFF2	neuro	59
AHDC1	cava, neuro	138
ALDH2	cardiac	35
ALDH5A1	neuro	20
ALG13	neuro	9
ALPK3	cardiac	59
ANK2	neuro	115
ANK3	neuro	212
ANKRD1	cardiac	36
ANKRD11	neuro	103
ANKZF1	random	23
AP2S1	neuro	35
AP3B2	neuro	26
APOL2	neuro	34
APOL4	neuro	16
ARHGAP31	cardiac	49
ARID1B	neuro	200
ARV1	neuro	26
ASH1L	neuro	51
ASXL3	neuro	27
ATM	cava	40
ATP1A2	neuro	53
ATP1A3	neuro	17
ATP6V0A1	neuro	48
ATP6V1A	neuro	25
ATR	cava	36
ATRX	neuro	22
AUTS2	neuro	383
B3GNT9	random	19
BAG3	cardiac	34
BAP1	cava	41
BARD1	cava	16
BAZ2B	neuro	54
BCKDK	neuro	25
BCL10	cava	36
BCL11A	neuro	80
BCOR	cardiac	64
BRAF	cardiac, neuro	60
BRCA2	cava	31
BRIP1	cava	6
BRSK2	neuro	27
CA8	random	19
CACNA1C	cardiac, neuro	404
CACNA2D3	neuro	173
CAD	neuro	38
CALR3	cardiac	37
CAPRIN1	neuro	39
CARD11	cava	54
CASK	neuro	71
CASQ2	cardiac	35
CASZ1	neuro	91
CAV3	cardiac	22
CBL	cardiac	46
CDH1	cava	54
CDH2	neuro	77
CDK19	neuro	24
CDKN2A	cardiac	35
CDKN2B	cardiac	6
CELF2	neuro	144
CELF4	neuro	102
CFAP91	random	25
CHAMP1	neuro	24
CHD3	neuro	27
CHD7	neuro	69
CHD8	neuro	20
CHI3L1	neuro	50
CIC	neuro	21
CITED2	cardiac	32
CMA1	random	7
CNN3	random	57
CNOT3	neuro	23
CNPY3	neuro	26
COMT	neuro	28
CORO1A	neuro	9
CPLX1	neuro	27
CPS1	random	44
CREBBP	neuro	55
CRELD1	cardiac	21
CRYAB	cardiac	28
CSDE1	neuro	43
CSNK2A1	neuro	22
CSRP3	cardiac	38
CTCF	cava, neuro	80
CTNNA3	cardiac	162
CTNNB1	cava, neuro	70
CUL3	neuro	48
CUX1	neuro	208
CUX2	neuro	69
CYFIP2	neuro	56
CYP2C19	cava	5
CYP2D6	cava	22
DALRD3	neuro	23
DAOA	neuro	17
DDX3X	neuro	32
DEAF1	neuro	42
DENND5A	neuro	51
DES	cardiac	30
DHCR7	neuro	39
DICER1	neuro	41
DIP2A	neuro	46
DISC1	neuro	80
DLG4	neuro	37
DMC1	neuro	11
DMD	cardiac	155
DMPK	neuro	20
DMXL2	neuro	38
DNM1	neuro	44
DNMT3A	neuro	72
DOCK7	neuro	40
DOLK	cardiac	24
DPYSL2	neuro	69
DRD3	neuro	23
DRD4	neuro	26
DRD5	neuro	12
DSC2	cardiac	14
DSCAM	neuro	77
DSG2	cardiac	22
DSP	cardiac	38
DTNA	cardiac	93
DYNC1H1	neuro	41
DYNC2I1	cardiac	44
DYRK1A	neuro	65
EBF3	neuro	34
ECE1	cardiac	85
EEF1A2	neuro	11
EHMT1	neuro	80
EIF3G	neuro	20
ELAVL3	neuro	5
ELN	cardiac	36
EMD	cardiac	17
EP300	neuro	24
EVC2	cardiac	24
EYA4	cardiac	53
F9	cava	7
FANCI	cava	25
FANCM	cava	21
FARS2	cava	53
FBN1	cardiac	122
FBXO28	neuro	23
FGF12	neuro	44
FGF13	neuro	69
FGF2	neuro	27
FH	cava	18
FHL1	cardiac	38
FHL2	cardiac	72
FHL3	cardiac	40
FKRP	cardiac	17
FKTN	cardiac	15
FLCN	cava	32
FLNA	cardiac	17
FLNC	cardiac	28
FLT4	cardiac	23
FMR1	neuro	17
FOXG1	neuro	28
FOXH1	cardiac	15
FOXP1	neuro	348
FOXP2	neuro	65
FRRS1L	neuro	35
FTO	cardiac	139
G6PD	cava	20
GABBR2	neuro	130
GABRA1	neuro	2
GABRA2	neuro	15
GABRA5	neuro	5
GABRB1	neuro	25
GABRG2	neuro	15
GAD1	neuro	16
GATA4	cardiac	79
GATA5	cardiac	28
GATA6	cardiac	44
GATAD1	cardiac	21
GDF1	cardiac	11
GFAP	neuro	15
GIGYF1	neuro	5
GIGYF2	neuro	48
GJA1	cardiac	25
GJA5	cardiac	43
GNAI1	neuro	84
GNAO1	neuro	84
GOT2	neuro	14
GRIA2	neuro	13
GRIN2A	neuro	66
GRIN2D	neuro	17
GUF1	neuro	8
H1-3	random	57
HADH	random	47
HAND1	cardiac	32
HAND2	cardiac	36
HCN1	neuro	15
HCN4	cardiac	24
HDHD5	random	23
HDLBP	neuro	53
HECTD4	neuro	65
HID1	neuro	36
HIGD2B	random	8
HIVEP2	neuro	84
HNF1A	cardiac	26
HNRNPH2	neuro	23
HRAS	cardiac, neuro	54
HTR2A	neuro	13
IGLV3-25	random	24
ILK	cardiac	41
IQSEC2	neuro	39
IRF2BPL	neuro	30
IRF4	cava	67
IRX3	cardiac	17
ITPA	neuro	33
IZUMO1	random	27
JAG1	cardiac	80
JPH2	cardiac	30
JUP	cardiac	29
KANSL1	neuro	85
KATNAL2	neuro	23
KCNA2	neuro	34
KCNC2	neuro	24
KCNH2	cardiac	38
KCNQ2	neuro	6
KCNQ3	neuro	46
KCNT1	neuro	23
KCNT2	neuro	30
KDM3B	neuro	24
KDM5B	neuro	42
KDM5C	neuro	6
KDM6B	neuro	3
KIAA0232	neuro	62
KLF4	cardiac	27
KMT2A	neuro	31
KMT2C	neuro	56
KMT2E	neuro	72
KMT5B	neuro	35
KRAS	cardiac	26
LAMA4	cardiac	58
LAMP2	cardiac	15
LCE1A	random	1
LDB1	neuro	21
LDB3	cardiac	48
LEFTY2	cardiac	40
LINC01033	random	53
LINC01583	random	20
LINC01626	random	37
LMNA	cava, cardiac	140
LRRC4C	neuro	108
LZTR1	neuro	38
MAFB	cardiac	36
MAGEL2	neuro	9
MALT1	cava	52
MAP1A	neuro	16
MAP2K1	cardiac	51
MAP2K2	cardiac	26
MAX	cava	27
MBD5	neuro	60
MBOAT7	neuro	24
MDH1	neuro	18
MDH2	neuro	31
MECP2	neuro	64
MED13	neuro	27
MED13L	cardiac, neuro	228
MEF2C	neuro	92
MEIS2	neuro	91
MKX	neuro	12
MOGS	random	33
MORF4L1	cava	29
MRE11	cava	26
MSL3	neuro	17
MTHFR	neuro	44
MTOR	neuro	58
MTRR	cardiac	18
MYBPC3	cava, cardiac	44
MYH11	cardiac	39
MYH6	cardiac	41
MYH7	cava, cardiac	4
MYL2	cardiac	27
MYL3	cardiac	32
MYLK2	cardiac	23
MYOM1	cardiac	92
MYOZ2	cardiac	24
MYPN	cardiac	62
MYT1L	neuro	119
NAA15	neuro	17
NACC1	neuro	32
NBEA	neuro	103
NBN	cava	31
NCKAP1	neuro	47
NCOA1	neuro	74
NEBL	cardiac	111
NECAP1	neuro	21
NEUROD2	neuro	25
NEXN	cardiac	29
NF1	cardiac, neuro	112
NF2	cava	37
NIPBL	neuro	33
NKX2-5	cardiac	27
NLGN2	neuro	15
NLGN3	neuro	39
NLGN4X	neuro	35
NODAL	cardiac	33
NOS1AP	cardiac	143
NOS3	cardiac	29
NOTCH1	cardiac	36
NOTCH2	cardiac	36
NR2F2	cardiac	48
NR3C2	neuro	55
NR4A2	neuro	20
NRAS	cardiac	1
NRXN1	neuro	178
NRXN2	neuro	50
NRXN3	neuro	139
NSD1	neuro	44
NSF	neuro	34
NTHL1	cava	12
NTRK2	neuro	102
NUP155	neuro	5
OFD1	cardiac	40
OXR1	neuro	77
PACS1	neuro	82
PACS2	neuro	45
PAH	neuro	20
PALB2	cava	21
PARS2	neuro	28
PAX5	neuro	63
PBX1	cardiac	172
PCCB	neuro	7
PDLIM3	cardiac	45
PHACTR1	cardiac, neuro	246
PHF12	neuro	49
PHF2	neuro	24
PHF21A	neuro	64
PHF3	neuro	36
PHIP	neuro	33
PIGA	neuro	15
PIGB	neuro	26
PIGL	cardiac	49
PIGP	neuro	13
PIGQ	neuro	21
PIGS	neuro	29
PITX2	cardiac	49
PKP2	cardiac	44
PLCB1	neuro	142
PLEKHM2	cardiac	57
PLN	cardiac	18
PLPP3	cardiac	73
PNKP	neuro	44
POGZ	neuro	21
POMGNT1	neuro	36
PPP1R9B	neuro	35
PPP2R2A	random	49
PPP2R5D	neuro	17
PPP3CA	neuro	103
PPP5C	neuro	27
PRDM16	cardiac	132
PRKAG2	cardiac	171
PRKCA	cardiac	22
PRODH	neuro	8
PRR12	neuro	24
PRRX1	cardiac	59
PSMD12	neuro	26
PTCHD1	neuro	12
PTEN	neuro	48
PTK7	neuro	37
PTPN11	cardiac, neuro	58
R3HDML	random	16
RAD51	cava	16
RAD51B	cava	377
RAD51D	cava	26
RAF1	cardiac	43
RAI1	cardiac, neuro	188
RALGAPB	neuro	27
RBM20	cardiac	135
RELN	neuro	73
RERE	neuro	240
RFX3	neuro	48
RHOBTB2	neuro	41
RIMS1	neuro	40
RINT1	cava	9
RIT1	cardiac	42
RNF13	neuro	30
ROR2	cardiac	88
RORB	neuro	25
RRAS	cardiac	11
RTN4R	neuro	44
RYR2	cardiac	116
SATB1	neuro	38
SCN1B	neuro	28
SCN3A	neuro	36
SCN5A	cardiac	27
SDHA	cava	18
SDHAF2	cava	25
SDHB	cava	34
SDHC	cava	17
SDHD	cava	21
SEMA3E	cardiac	34
SETBP1	neuro	45
SETD1A	neuro	23
SETD2	neuro	40
SETD5	neuro	26
SFPQ	cava	18
SFTPA1	random	5
SGCD	cardiac	75
SH3PXD2B	cardiac	78
SHANK2	neuro	183
SHANK3	neuro	16
SHOC2	cardiac	27
SIK1	neuro	5
SIN3A	neuro	28
SKI	neuro	59
SLC12A5	neuro	26
SLC13A5	neuro	25
SLC1A2	neuro	95
SLC22A5	cardiac	54
SLC25A12	neuro	50
SLC25A22	neuro	17
SLC25A4	cardiac	16
SLC35A2	neuro	31
SLC38A3	neuro	38
SLC5A1	random	29
SLC6A1	neuro	43
SLC9A6	neuro	27
SLX4	cava	33
SMAD2	cardiac	41
SMAD3	cardiac	180
SMAD4	cardiac	24
SMAD6	cardiac	52
SMARCA2	neuro	71
SMARCA4	cardiac, neuro	106
SMARCC2	neuro	15
SMC1A	neuro	10
SNAI2	cardiac	31
SON	neuro	15
SOS1	cardiac	56
SOX5	neuro	137
SPAST	neuro	13
SPTAN1	neuro	30
SRC	cava	73
SRCAP	neuro	35
SREBF1	cardiac	51
SRPRA	neuro	29
ST3GAL3	neuro	101
STAMBP	cardiac	20
SYN1	neuro	33
SYN2	neuro	29
SYNGAP1	neuro	21
SYNJ1	neuro	39
SZT2	neuro	46
TAB2	cardiac	72
TANC2	neuro	113
TAOK1	neuro	29
TBC1D24	neuro	33
TBCK	neuro	33
TBL1XR1	neuro	86
TBR1	neuro	15
TBX1	cardiac	31
TBX20	cardiac	24
TBX5	cardiac	31
TCAP	cardiac	22
TCF20	neuro	62
TCF4	neuro	149
TCF7L2	neuro	116
TDGF1	cardiac	46
TEK	neuro	23
TEX49	random	15
TFAP2B	cardiac	22
TGFB1	cardiac	35
TGFB3	cardiac	23
TIMM10B	random	15
TLK2	neuro	41
TLL1	cardiac	10
TM9SF4	neuro	45
TMEM115	random	15
TMEM43	cardiac	35
TMEM70	cardiac	18
TNNC1	cardiac	11
TNNI3	cardiac	17
TNNT2	cardiac	49
TNRC6B	neuro	98
TPH2	neuro	28
TPM1	cardiac	72
TRAF7	neuro	20
TRAK1	neuro	111
TRIM23	neuro	8
TRIO	neuro	241
TRIP12	neuro	43
TSC1	neuro	50
TSC2	cava, neuro, cardiac	30
TSHZ3	neuro	44
TTN	cardiac	31
TTR	cardiac	19
UBA5	neuro	18
UBE3A	neuro	31
UBR1	cardiac, neuro	74
UGDH	neuro	30
UGP2	neuro	40
UPF3B	neuro	14
USP9X	neuro	34
VCL	cardiac	63
VEGFA	cardiac	49
VEZF1	neuro	35
VPS13B	neuro	139
WAC	neuro	34
WDFY3	neuro	68
WWOX	neuro	277
XRCC2	cava	14
YWHAG	neuro	37
YY1	neuro	44
ZBTB20	neuro	150
ZC4H2	cava	5
ZEB1	cardiac	28
ZIC3	cardiac	18
ZMYND8	neuro	48
ZNF148	neuro	58
ZNF292	neuro	27
ZNF462	neuro	92

### Sheet: gene_set_summary
gene_set_str	num_genes	total_regions	avg_regions_per_gene
cardiac	149	6802	45.651
cardiac, neuro	10	1530	153
cava	41	1505	36.7073
cava, cardiac	3	188	62.6667
cava, neuro	3	288	96
cava, neuro, cardiac	1	30	30
neuro	292	14522	49.7329
random	25	668	26.72
