## Supplementary Table 3 for "Massively parallel characterization and predictive modelling of neuronal regulatory variation"

### Sheet: Sheet1
feature	coefficient
dELS_is_brain_SCREEN_cCRE_group	0.0659862
DPF1	0.0370514
ZNF148	0.027754
ONECUT2	0.0266267
POU2F3	0.0244059
NFYB	0.0193281
SOX2	0.019205
PHOX2B	0.0188009
ONECUT1	0.0183869
FOXP2	0.0183467
NRIP1	-0.0176236
ZNF572	-0.0165111
GLYR1	-0.0163564
IFNA1	-0.0157497
ASCL1	0.0151665
AFF4	-0.0143831
ZNF467	0.0142622
is_brain_SCREEN_cCRE	0.0141506
MEF2D	0.0136842
NUTM1	0.013553
phastCons_mean0	-0.0133776
TP63	-0.0131705
ZSCAN4	0.0125514
GLIS3	0.012411
NEUROD1	0.0120778
phastCons_sum	-0.0120176
singleton_overlap_count	0.0119059
FLI1	0.0118891
phastCons_mean	-0.0110782
GRHL2	-0.011061
MED26	-0.0107359
SP2	0.0107022
ISL1	0.0104702
ZNF350	0.0104534
KLF15	0.00992265
HNF4A	-0.00986198
EED	-0.00985873
MITF	0.00963305
ASXL3	0.0095677
EP300	0.00931517
MAZ	0.00916681
PLAG1	0.00908918
SPIB	-0.00903642
ZNF281	0.00846157
tss_distance	0.0082092
E2F5	-0.00811811
OGG1	-0.00811102
HOXB13	0.00804022
PGR	-0.00795531
ARNTL	-0.00790172
MORC2	-0.0078028
HSF1	-0.00756063
ZSCAN23	-0.00739528
SMARCA4	0.00697828
NR3C1	-0.00696364
CBFB	-0.00695609
CBX1	-0.00694359
NCAPH2	-0.00692359
RNF2	-0.00675819
TCF7L2	-0.00666042
FOXA2	0.00655632
KAT7	-0.00649553
CHD7	0.00643586
POU5F1	0.00630618
POU3F1	0.00624533
HOXB8	0.00588502
BRD3	-0.00581865
ZNF534	0.00570205
ZNF660	0.00565304
BMI1	0.0056315
GABPA	-0.00557657
IRF2BP2	-0.00515924
MYCN	0.00513819
NFYA	0.00513727
DNMT3B	-0.00507064
ATF1	0.00503939
USF1	0.00500125
GTF2B	-0.00496193
CRX	0.00489389
TCFL5	-0.00478179
ZNF331	-0.00473758
AR	-0.00461867
SP4	0.00455786
ZNF232	-0.00451342
NFKB1	0.00448872
NFIA	-0.0043674
POU2F1	0.00431987
ZNF165	-0.00428787
SCRT1	-0.00413295
KLF5	0.00379654
SNRNP70	-0.00375521
MEIS2	0.00372855
ZNF468	0.00369432
ZNF584	-0.00360259
EZH2	-0.0035869
PDX1	0.00335841
BRF1	-0.00329985
HDGF	0.00320719
RFX1	0.00318258
ZNF573	-0.00315127
GATA1	0.00314447
ZNF3	-0.00306363
HLF	0.00294368
NIPBL	-0.00280322
AATF	0.00278223
KDM4B	0.00269595
CBX8	-0.0026676
EHF	-0.00265879
POU3F2	0.00246824
PAF1	-0.00245608
SMARCA2	0.00245493
TRIM25	-0.0024382
WDR5	-0.00243394
NKX3-1	0.00242507
ZKSCAN1	0.00240802
CREBBP	-0.00238269
MYOD1	-0.00236657
CRY2	-0.00225754
ZNF425	0.00220832
SMC1A	-0.00219536
NFYC	0.00218396
CBX3	-0.00204363
ZNF674	-0.0020151
SNAI2	-0.00179618
HAND2	0.00172162
ZNF341	0.00165714
SALL2	-0.00158954
SRSF1	0.00158303
ZNF479	0.00156918
CBX7	0.00151883
TCF3	-0.00150985
PRDM6	0.00143626
ESR1	-0.00142002
PHF19	-0.00132814
KDM4A	-0.00125803
ZNF142	-0.00113714
PKNOX1	0.00107066
ZNF410	0.000970967
EGR1	0.00096845
TEAD2	-0.000961165
MYOG	-0.000933402
CBFA2T3	0.000932026
ZKSCAN8	-0.000905343
ARID4B	-0.000876387
ZZZ3	-0.000857783
ZNF550	-0.000843623
ZNF320	0.000787241
ZNF83	-0.000749702
JUNB	-0.000736215
WT1	0.000717584
RBBP4	0.000646868
ZNF92	-0.000558972
ZNF714	0.000548302
SP1	-0.000443535
ZNF276	-0.000355044
SIN3A	-0.000337438
OVOL1	-0.000318414
MEF2B	0.000317133
MRTFB	0.000315144
PBX3	-0.000300924
ZNF592	0.000297341
NONO	0.00029344
ZNF596	0.000292474
NBN	-0.000260618
RUVBL2	-0.000213489
MCRS1	0.000212151
PARP1	0.00013608
ETV6	-0.000132573
