## Supplementary Table 4 for "Massively parallel characterization and predictive modelling of neuronal regulatory variation"

### Sheet: Sheet1
TFBS_name	odds_ratio	p_value	total_overlaps	active_element_overlaps	not_significant_element_overlaps	comparison_group	potential_low_power	n_seqs_active_element	n_seqs_not_significant_element	adjusted_pvalue	is_significant
ZNF284	21.8273	0.00642837	2	2	0	active_element_vs_not_significant_element	TRUE	2949	21448	0.0336613	TRUE
ZNF621	21.8273	0.00642837	2	2	0	active_element_vs_not_significant_element	TRUE	2949	21448	0.0336613	TRUE
RFX2	18.201	0.00043829	5	4	1	active_element_vs_not_significant_element	TRUE	2949	21448	0.00385428	TRUE
ATM	12.1334	0.00105191	6	4	2	active_element_vs_not_significant_element	FALSE	2949	21448	0.00778298	TRUE
DPF1	7.54652	1.63843e-16	75	38	37	active_element_vs_not_significant_element	FALSE	2949	21448	2.69639e-14	TRUE
DDX21	7.28149	0.00150074	10	5	5	active_element_vs_not_significant_element	FALSE	2949	21448	0.0102512	TRUE
THAP11	7.27723	0.00998325	6	3	3	active_element_vs_not_significant_element	FALSE	2949	21448	0.0467508	TRUE
ZNF714	5.298	0.000994954	17	7	10	active_element_vs_not_significant_element	FALSE	2949	21448	0.00759064	TRUE
ZNF410	4.86415	2.68399e-05	33	13	20	active_element_vs_not_significant_element	FALSE	2949	21448	0.000381723	TRUE
KLF15	4.555	0.00055611	24	9	15	active_element_vs_not_significant_element	FALSE	2949	21448	0.00467619	TRUE
KAT2B	4.555	0.00055611	24	9	15	active_element_vs_not_significant_element	FALSE	2949	21448	0.00467619	TRUE
ASXL3	3.83164	1.50958e-12	149	50	99	active_element_vs_not_significant_element	FALSE	2949	21448	1.32176e-10	TRUE
POU3F1	3.47809	2.44044e-05	60	19	41	active_element_vs_not_significant_element	FALSE	2949	21448	0.00036992	TRUE
ZSCAN4	3.42356	1.37437e-13	200	63	137	active_element_vs_not_significant_element	FALSE	2949	21448	1.58328e-11	TRUE
SOX21	3.24883	9.73782e-06	76	23	53	active_element_vs_not_significant_element	FALSE	2949	21448	0.000167432	TRUE
CDC5L	3.20646	0.00265375	34	10	24	active_element_vs_not_significant_element	FALSE	2949	21448	0.0164848	TRUE
POU3F2	2.99284	0.000578827	53	15	38	active_element_vs_not_significant_element	FALSE	2949	21448	0.00472914	TRUE
SOX3	2.81885	0.00106268	59	16	43	active_element_vs_not_significant_element	FALSE	2949	21448	0.00779747	TRUE
ZIC2	2.70733	0.00574988	46	12	34	active_element_vs_not_significant_element	FALSE	2949	21448	0.0312446	TRUE
POU2F3	2.68351	1.47754e-18	494	130	364	active_element_vs_not_significant_element	FALSE	2949	21448	4.25531e-16	TRUE
MBD4	2.63201	0.00629256	47	12	35	active_element_vs_not_significant_element	FALSE	2949	21448	0.0332524	TRUE
POU4F2	2.56042	3.84012e-13	378	96	282	active_element_vs_not_significant_element	FALSE	2949	21448	3.68652e-11	TRUE
ONECUT1	2.41249	6.21669e-20	716	173	543	active_element_vs_not_significant_element	FALSE	2949	21448	2.38721e-17	TRUE
ZNF440	2.39008	0.00226041	75	18	57	active_element_vs_not_significant_element	FALSE	2949	21448	0.0143867	TRUE
POU2AF1	2.33919	0.00474331	68	16	52	active_element_vs_not_significant_element	FALSE	2949	21448	0.0265257	TRUE
ZNF350	2.33322	0.00660843	64	15	49	active_element_vs_not_significant_element	FALSE	2949	21448	0.0342924	TRUE
PAX7	2.33226	2.8283e-06	197	47	150	active_element_vs_not_significant_element	FALSE	2949	21448	5.92401e-05	TRUE
ONECUT2	2.2965	2.67173e-15	607	143	464	active_element_vs_not_significant_element	FALSE	2949	21448	3.84729e-13	TRUE
ZNF34	2.2883	0.000570146	107	25	82	active_element_vs_not_significant_element	FALSE	2949	21448	0.00471053	TRUE
GLI2	2.24327	0.00784956	66	15	51	active_element_vs_not_significant_element	FALSE	2949	21448	0.0388099	TRUE
ZNF148	2.219	4.00917e-06	222	51	171	active_element_vs_not_significant_element	FALSE	2949	21448	8.10275e-05	TRUE
SP3	2.2142	0.000229357	140	32	108	active_element_vs_not_significant_element	FALSE	2949	21448	0.00233823	TRUE
NFYB	2.21036	3.83829e-09	368	84	284	active_element_vs_not_significant_element	FALSE	2949	21448	1.63767e-07	TRUE
FOXP2	2.17549	1.68935e-05	200	45	155	active_element_vs_not_significant_element	FALSE	2949	21448	0.000262991	TRUE
MRTFA	2.16541	0.00593237	81	18	63	active_element_vs_not_significant_element	FALSE	2949	21448	0.0318993	TRUE
CHAMP1	2.16316	0.00223147	103	23	80	active_element_vs_not_significant_element	FALSE	2949	21448	0.0142814	TRUE
TGIF2	2.15998	0.00962815	68	15	53	active_element_vs_not_significant_element	FALSE	2949	21448	0.0458762	TRUE
NFYC	2.13421	6.51455e-07	287	64	223	active_element_vs_not_significant_element	FALSE	2949	21448	1.59676e-05	TRUE
ZNF596	2.12498	0.00323502	100	22	78	active_element_vs_not_significant_element	FALSE	2949	21448	0.0193096	TRUE
ZNF205	2.12498	0.00323502	100	22	78	active_element_vs_not_significant_element	FALSE	2949	21448	0.0193096	TRUE
ZNF76	2.12053	0.0011394	118	26	92	active_element_vs_not_significant_element	FALSE	2949	21448	0.00820365	TRUE
KLF10	2.11955	1.85327e-08	379	84	295	active_element_vs_not_significant_element	FALSE	2949	21448	6.67178e-07	TRUE
ZNF467	2.08008	2.9381e-07	334	73	261	active_element_vs_not_significant_element	FALSE	2949	21448	7.69248e-06	TRUE
TFEB	2.07569	0.00185608	120	26	94	active_element_vs_not_significant_element	FALSE	2949	21448	0.0122183	TRUE
T	2.06863	3.73692e-09	455	99	356	active_element_vs_not_significant_element	FALSE	2949	21448	1.63767e-07	TRUE
EP400	2.05723	0.000403237	162	35	127	active_element_vs_not_significant_element	FALSE	2949	21448	0.003601	TRUE
RFX3	2.05692	0.0011855	130	28	102	active_element_vs_not_significant_element	FALSE	2949	21448	0.00843025	TRUE
PHOX2B	2.04494	9.90779e-09	441	95	346	active_element_vs_not_significant_element	FALSE	2949	21448	3.93579e-07	TRUE
RAD51	2.04278	9.44185e-10	507	109	398	active_element_vs_not_significant_element	FALSE	2949	21448	4.62899e-08	TRUE
SMAD2	2.03801	5.53262e-05	214	46	168	active_element_vs_not_significant_element	FALSE	2949	21448	0.000700393	TRUE
NUP98-HOXA9	2.03357	4.50128e-05	219	47	172	active_element_vs_not_significant_element	FALSE	2949	21448	0.000593052	TRUE
CHD7	2.00908	1.28137e-22	1489	308	1181	active_element_vs_not_significant_element	FALSE	2949	21448	7.38071e-20	TRUE
TBX3	2.00463	0.00120849	142	30	112	active_element_vs_not_significant_element	FALSE	2949	21448	0.00854099	TRUE
ZSCAN22	2.00298	4.53026e-05	231	49	182	active_element_vs_not_significant_element	FALSE	2949	21448	0.000593052	TRUE
USF1	1.99582	5.4146e-18	1162	241	921	active_element_vs_not_significant_element	FALSE	2949	21448	1.24752e-15	TRUE
HOXC6	1.96453	0.000235802	206	43	163	active_element_vs_not_significant_element	FALSE	2949	21448	0.00237475	TRUE
SP4	1.95421	1.29199e-05	293	61	232	active_element_vs_not_significant_element	FALSE	2949	21448	0.000206718	TRUE
SP2	1.94849	3.16604e-06	337	70	267	active_element_vs_not_significant_element	FALSE	2949	21448	6.51301e-05	TRUE
NELFA	1.94315	0.00246352	136	28	108	active_element_vs_not_significant_element	FALSE	2949	21448	0.0155081	TRUE
ZNF318	1.92886	0.00774549	108	22	86	active_element_vs_not_significant_element	FALSE	2949	21448	0.0386268	TRUE
ZNF213	1.91649	0.00183197	152	31	121	active_element_vs_not_significant_element	FALSE	2949	21448	0.0121289	TRUE
RARA	1.91211	1.5214e-06	392	81	311	active_element_vs_not_significant_element	FALSE	2949	21448	3.50531e-05	TRUE
DLX6	1.87177	0.000389161	219	44	175	active_element_vs_not_significant_element	FALSE	2949	21448	0.00350245	TRUE
ZNF398	1.86558	4.87477e-05	294	59	235	active_element_vs_not_significant_element	FALSE	2949	21448	0.000630982	TRUE
SOX2	1.8646	6.69463e-23	2024	393	1631	active_element_vs_not_significant_element	FALSE	2949	21448	7.38071e-20	TRUE
RFX1	1.84763	1.82827e-06	437	87	350	active_element_vs_not_significant_element	FALSE	2949	21448	4.05032e-05	TRUE
NANOG	1.84184	7.31648e-18	1574	306	1268	active_element_vs_not_significant_element	FALSE	2949	21448	1.40476e-15	TRUE
NFYA	1.84116	0.000167386	272	54	218	active_element_vs_not_significant_element	FALSE	2949	21448	0.00178545	TRUE
RFX5	1.83377	7.82923e-06	396	78	318	active_element_vs_not_significant_element	FALSE	2949	21448	0.000145601	TRUE
FOXJ3	1.82727	0.00257739	178	35	143	active_element_vs_not_significant_element	FALSE	2949	21448	0.0161367	TRUE
ZNF449	1.82344	0.000286849	264	52	212	active_element_vs_not_significant_element	FALSE	2949	21448	0.00268827	TRUE
RORB	1.81697	0.00147896	199	39	160	active_element_vs_not_significant_element	FALSE	2949	21448	0.0102022	TRUE
NKX3-1	1.81122	1.78101e-09	766	149	617	active_element_vs_not_significant_element	FALSE	2949	21448	8.20691e-08	TRUE
SOX13	1.80729	0.00135332	210	41	169	active_element_vs_not_significant_element	FALSE	2949	21448	0.00944864	TRUE
HOXA9	1.80567	0.00154528	200	39	161	active_element_vs_not_significant_element	FALSE	2949	21448	0.0104103	TRUE
ZBTB12	1.80393	0.00244825	191	37	154	active_element_vs_not_significant_element	FALSE	2949	21448	0.0154966	TRUE
ISL1	1.80209	3.252e-07	555	108	447	active_element_vs_not_significant_element	FALSE	2949	21448	8.32511e-06	TRUE
ZNF561	1.78576	0.000262815	289	56	233	active_element_vs_not_significant_element	FALSE	2949	21448	0.00252302	TRUE
TSHZ2	1.78467	0.000241125	284	55	229	active_element_vs_not_significant_element	FALSE	2949	21448	0.00237995	TRUE
KLF13	1.76847	0.00683437	157	30	127	active_element_vs_not_significant_element	FALSE	2949	21448	0.0351482	TRUE
FOXK2	1.76684	6.53988e-06	458	88	370	active_element_vs_not_significant_element	FALSE	2949	21448	0.000126371	TRUE
INTS13	1.76554	0.00429349	184	35	149	active_element_vs_not_significant_element	FALSE	2949	21448	0.024365	TRUE
MRTFB	1.75755	1.54403e-07	639	122	517	active_element_vs_not_significant_element	FALSE	2949	21448	4.23506e-06	TRUE
ASCL1	1.75165	2.03025e-08	753	142	611	active_element_vs_not_significant_element	FALSE	2949	21448	7.08743e-07	TRUE
CTNNB1	1.74128	0.000955901	255	49	206	active_element_vs_not_significant_element	FALSE	2949	21448	0.00734132	TRUE
INSM2	1.74085	0.000563192	274	52	222	active_element_vs_not_significant_element	FALSE	2949	21448	0.00470143	TRUE
PDX1	1.73124	2.81792e-12	1269	236	1033	active_element_vs_not_significant_element	FALSE	2949	21448	2.16416e-10	TRUE
HOXB8	1.72946	1.07584e-08	830	156	674	active_element_vs_not_significant_element	FALSE	2949	21448	4.13122e-07	TRUE
PRDM4	1.72192	0.000715077	287	54	233	active_element_vs_not_significant_element	FALSE	2949	21448	0.00572061	TRUE
MITF	1.71053	6.25759e-08	773	144	629	active_element_vs_not_significant_element	FALSE	2949	21448	1.94831e-06	TRUE
TSHZ1	1.70991	0.00392478	209	39	170	active_element_vs_not_significant_element	FALSE	2949	21448	0.0230681	TRUE
ZBTB44	1.70249	8.09128e-06	531	99	432	active_element_vs_not_significant_element	FALSE	2949	21448	0.000145601	TRUE
ZSCAN16	1.69987	0.000136039	383	72	311	active_element_vs_not_significant_element	FALSE	2949	21448	0.00155166	TRUE
PAX6	1.69659	0.00504608	205	38	167	active_element_vs_not_significant_element	FALSE	2949	21448	0.0279475	TRUE
HAND2	1.67735	6.41968e-10	1120	204	916	active_element_vs_not_significant_element	FALSE	2949	21448	3.69774e-08	TRUE
SMARCA2	1.67418	4.70426e-11	1309	237	1072	active_element_vs_not_significant_element	FALSE	2949	21448	3.38707e-09	TRUE
ZNF843	1.67188	0.000184274	397	73	324	active_element_vs_not_significant_element	FALSE	2949	21448	0.00192985	TRUE
MAFB	1.66136	8.21535e-06	581	106	475	active_element_vs_not_significant_element	FALSE	2949	21448	0.000145601	TRUE
BNC2	1.65252	0.00714656	204	37	167	active_element_vs_not_significant_element	FALSE	2949	21448	0.0361089	TRUE
CUX1	1.65135	0.000301868	391	71	320	active_element_vs_not_significant_element	FALSE	2949	21448	0.00280445	TRUE
PRDM6	1.64018	6.33702e-10	1245	223	1022	active_element_vs_not_significant_element	FALSE	2949	21448	3.69774e-08	TRUE
SAP30	1.63704	0.00423048	244	44	200	active_element_vs_not_significant_element	FALSE	2949	21448	0.0242399	TRUE
ZNF574	1.63287	0.00879398	217	39	178	active_element_vs_not_significant_element	FALSE	2949	21448	0.0429265	TRUE
ZNF554	1.63282	7.2453e-05	500	90	410	active_element_vs_not_significant_element	FALSE	2949	21448	0.000878588	TRUE
HLF	1.62631	0.000769956	356	64	292	active_element_vs_not_significant_element	FALSE	2949	21448	0.00609846	TRUE
ZNF35	1.62566	2.56822e-05	579	104	475	active_element_vs_not_significant_element	FALSE	2949	21448	0.000374505	TRUE
CREB5	1.62542	2.58822e-06	725	130	595	active_element_vs_not_significant_element	FALSE	2949	21448	5.52153e-05	TRUE
USF2	1.62334	3.99453e-08	1015	180	835	active_element_vs_not_significant_element	FALSE	2949	21448	1.31477e-06	TRUE
PBX2	1.62203	0.000161097	457	82	375	active_element_vs_not_significant_element	FALSE	2949	21448	0.00175079	TRUE
MXI1	1.61797	2.69972e-07	898	159	739	active_element_vs_not_significant_element	FALSE	2949	21448	7.23275e-06	TRUE
WT1	1.61505	0.000131849	481	86	395	active_element_vs_not_significant_element	FALSE	2949	21448	0.0015189	TRUE
ZSCAN30	1.61468	0.00917127	219	39	180	active_element_vs_not_significant_element	FALSE	2949	21448	0.0445767	TRUE
ZXDB	1.61418	0.000150456	470	84	386	active_element_vs_not_significant_element	FALSE	2949	21448	0.00168277	TRUE
ATF1	1.61065	0.000207745	456	81	375	active_element_vs_not_significant_element	FALSE	2949	21448	0.0021368	TRUE
ZNF324	1.60931	0.00500342	254	46	208	active_element_vs_not_significant_element	FALSE	2949	21448	0.0278451	TRUE
TLE3	1.60481	8.05069e-06	687	122	565	active_element_vs_not_significant_element	FALSE	2949	21448	0.000145601	TRUE
KLF9	1.59783	5.30404e-06	740	130	610	active_element_vs_not_significant_element	FALSE	2949	21448	0.000105349	TRUE
LHX2	1.5913	0.00123757	368	65	303	active_element_vs_not_significant_element	FALSE	2949	21448	0.00869317	TRUE
E4F1	1.58548	0.000158791	511	90	421	active_element_vs_not_significant_element	FALSE	2949	21448	0.00175079	TRUE
EOMES	1.58497	0.000287029	477	84	393	active_element_vs_not_significant_element	FALSE	2949	21448	0.00268827	TRUE
GABPB1	1.57907	0.00963719	240	42	198	active_element_vs_not_significant_element	FALSE	2949	21448	0.0458762	TRUE
POU5F1	1.57724	2.53328e-13	2238	385	1853	active_element_vs_not_significant_element	FALSE	2949	21448	2.65303e-11	TRUE
ZNF660	1.57235	0.00024378	503	88	415	active_element_vs_not_significant_element	FALSE	2949	21448	0.00237995	TRUE
ZNF652	1.56751	0.000265403	510	89	421	active_element_vs_not_significant_element	FALSE	2949	21448	0.00252681	TRUE
PITX3	1.56562	0.000190444	545	95	450	active_element_vs_not_significant_element	FALSE	2949	21448	0.0019765	TRUE
ZNF2	1.56287	0.00200842	362	63	299	active_element_vs_not_significant_element	FALSE	2949	21448	0.0129983	TRUE
ZNF462	1.55665	0.00973636	260	45	215	active_element_vs_not_significant_element	FALSE	2949	21448	0.0461576	TRUE
POU2F2	1.55373	0.00196848	383	66	317	active_element_vs_not_significant_element	FALSE	2949	21448	0.0128846	TRUE
PKNOX1	1.55094	9.24987e-10	1624	277	1347	active_element_vs_not_significant_element	FALSE	2949	21448	4.62899e-08	TRUE
PATZ1	1.54527	0.000253746	545	94	451	active_element_vs_not_significant_element	FALSE	2949	21448	0.00245643	TRUE
ZNF184	1.53754	0.0010497	455	78	377	active_element_vs_not_significant_element	FALSE	2949	21448	0.00778298	TRUE
POU2F1	1.53216	2.49671e-05	773	132	641	active_element_vs_not_significant_element	FALSE	2949	21448	0.000372909	TRUE
ZSCAN5C	1.52511	0.0033287	381	65	316	active_element_vs_not_significant_element	FALSE	2949	21448	0.0196852	TRUE
GFI1B	1.5248	3.27534e-05	779	132	647	active_element_vs_not_significant_element	FALSE	2949	21448	0.000449189	TRUE
SP7	1.52433	1.12344e-05	876	149	727	active_element_vs_not_significant_element	FALSE	2949	21448	0.000185359	TRUE
ZBTB2	1.51593	0.00204765	425	72	353	active_element_vs_not_significant_element	FALSE	2949	21448	0.0131781	TRUE
CEBPG	1.50302	0.00115166	504	85	419	active_element_vs_not_significant_element	FALSE	2949	21448	0.00824045	TRUE
MEIS2	1.50298	4.20426e-05	820	138	682	active_element_vs_not_significant_element	FALSE	2949	21448	0.000563175	TRUE
ATF2	1.49648	6.20607e-08	1529	254	1275	active_element_vs_not_significant_element	FALSE	2949	21448	1.94831e-06	TRUE
XBP1	1.48882	0.00162357	491	82	409	active_element_vs_not_significant_element	FALSE	2949	21448	0.0108741	TRUE
FEZF1	1.48742	5.15691e-05	843	140	703	active_element_vs_not_significant_element	FALSE	2949	21448	0.000660085	TRUE
ZBTB42	1.4865	0.00450281	407	68	339	active_element_vs_not_significant_element	FALSE	2949	21448	0.0254276	TRUE
NEUROD1	1.48365	2.73135e-08	1722	281	1441	active_element_vs_not_significant_element	FALSE	2949	21448	9.25444e-07	TRUE
ARID3A	1.48361	2.04351e-05	963	159	804	active_element_vs_not_significant_element	FALSE	2949	21448	0.000313883	TRUE
NEUROG2	1.48228	3.78851e-05	903	150	753	active_element_vs_not_significant_element	FALSE	2949	21448	0.000513455	TRUE
ZBTB21	1.47803	0.00150387	531	89	442	active_element_vs_not_significant_element	FALSE	2949	21448	0.0102512	TRUE
FOXL2	1.47154	6.71274e-07	1393	230	1163	active_element_vs_not_significant_element	FALSE	2949	21448	1.61106e-05	TRUE
ZNF366	1.46979	0.000169683	774	128	646	active_element_vs_not_significant_element	FALSE	2949	21448	0.00179334	TRUE
CHD2	1.46717	2.65784e-05	993	166	827	active_element_vs_not_significant_element	FALSE	2949	21448	0.000381723	TRUE
GATA4	1.46689	9.64373e-10	2295	372	1923	active_element_vs_not_significant_element	FALSE	2949	21448	4.62899e-08	TRUE
BAF155	1.46414	8.18805e-05	863	142	721	active_element_vs_not_significant_element	FALSE	2949	21448	0.000972437	TRUE
HOXB13	1.46347	4.54143e-09	2170	353	1817	active_element_vs_not_significant_element	FALSE	2949	21448	1.86847e-07	TRUE
MYCN	1.46122	4.06953e-10	2499	399	2100	active_element_vs_not_significant_element	FALSE	2949	21448	2.6045e-08	TRUE
NRF1	1.45345	0.000854845	635	104	531	active_element_vs_not_significant_element	FALSE	2949	21448	0.00660927	TRUE
ZNF639	1.44553	0.00541564	447	73	374	active_element_vs_not_significant_element	FALSE	2949	21448	0.0295679	TRUE
ATF7	1.44002	1.67514e-06	1474	238	1236	active_element_vs_not_significant_element	FALSE	2949	21448	3.78384e-05	TRUE
MAFG	1.43955	0.00333214	516	84	432	active_element_vs_not_significant_element	FALSE	2949	21448	0.0196852	TRUE
SIX2	1.43843	0.000547415	733	119	614	active_element_vs_not_significant_element	FALSE	2949	21448	0.00467127	TRUE
NR1H2	1.43001	0.00699196	453	74	379	active_element_vs_not_significant_element	FALSE	2949	21448	0.0356404	TRUE
MAZ	1.42932	2.73862e-05	1183	191	992	active_element_vs_not_significant_element	FALSE	2949	21448	0.000384743	TRUE
CASZ1	1.42875	0.00784544	439	71	368	active_element_vs_not_significant_element	FALSE	2949	21448	0.0388099	TRUE
MNT	1.42284	0.000783017	753	121	632	active_element_vs_not_significant_element	FALSE	2949	21448	0.0061363	TRUE
EP300	1.42172	4.11256e-14	5014	762	4252	active_element_vs_not_significant_element	FALSE	2949	21448	5.26407e-12	TRUE
ZNF335	1.41702	0.00992855	442	71	371	active_element_vs_not_significant_element	FALSE	2949	21448	0.0466844	TRUE
CREB1	1.41584	1.62495e-08	2417	380	2037	active_element_vs_not_significant_element	FALSE	2949	21448	6.03851e-07	TRUE
IKZF3	1.40549	0.000150127	1045	166	879	active_element_vs_not_significant_element	FALSE	2949	21448	0.00168277	TRUE
TWIST1	1.40449	0.00057246	843	134	709	active_element_vs_not_significant_element	FALSE	2949	21448	0.00471053	TRUE
FOXA2	1.40251	8.0277e-10	3176	492	2684	active_element_vs_not_significant_element	FALSE	2949	21448	4.40376e-08	TRUE
TBP	1.40175	6.66793e-05	1202	192	1010	active_element_vs_not_significant_element	FALSE	2949	21448	0.000817176	TRUE
OSR2	1.40111	0.000772895	832	133	699	active_element_vs_not_significant_element	FALSE	2949	21448	0.00609846	TRUE
SMARCC1	1.39977	1.14796e-10	3647	565	3082	active_element_vs_not_significant_element	FALSE	2949	21448	7.77914e-09	TRUE
MAFF	1.39963	0.00305482	635	101	534	active_element_vs_not_significant_element	FALSE	2949	21448	0.0185219	TRUE
SP5	1.39659	0.00411332	592	94	498	active_element_vs_not_significant_element	FALSE	2949	21448	0.0238118	TRUE
FOXP1	1.39639	1.12958e-05	1501	236	1265	active_element_vs_not_significant_element	FALSE	2949	21448	0.000185359	TRUE
SIX1	1.39621	0.00867437	504	80	424	active_element_vs_not_significant_element	FALSE	2949	21448	0.0425229	TRUE
KMT2B	1.38849	0.0103037	500	79	421	active_element_vs_not_significant_element	FALSE	2949	21448	0.0480561	TRUE
TBX2	1.38515	0.00275116	707	111	596	active_element_vs_not_significant_element	FALSE	2949	21448	0.0169483	TRUE
OTX2	1.38425	0.00595344	590	93	497	active_element_vs_not_significant_element	FALSE	2949	21448	0.0318993	TRUE
EBF1	1.37327	0.000500905	1027	160	867	active_element_vs_not_significant_element	FALSE	2949	21448	0.00433867	TRUE
FOSL2	1.3721	1.13221e-07	2632	404	2228	active_element_vs_not_significant_element	FALSE	2949	21448	3.34438e-06	TRUE
SMAD4	1.35614	0.000792564	1048	161	887	active_element_vs_not_significant_element	FALSE	2949	21448	0.00616915	TRUE
CDX2	1.35606	0.000428895	1169	181	988	active_element_vs_not_significant_element	FALSE	2949	21448	0.00380067	TRUE
SMAD3-HIF1A	1.34663	0.00682174	701	108	593	active_element_vs_not_significant_element	FALSE	2949	21448	0.0351482	TRUE
FOS	1.34103	6.58384e-08	3475	517	2958	active_element_vs_not_significant_element	FALSE	2949	21448	1.99594e-06	TRUE
SMARCA4	1.33858	1.60631e-12	8002	1156	6846	active_element_vs_not_significant_element	FALSE	2949	21448	1.32176e-10	TRUE
FLI1	1.33828	6.5818e-06	2194	332	1862	active_element_vs_not_significant_element	FALSE	2949	21448	0.000126371	TRUE
KLF4	1.32675	0.000588548	1296	195	1101	active_element_vs_not_significant_element	FALSE	2949	21448	0.0047747	TRUE
ZNF629	1.32222	0.00200377	1057	160	897	active_element_vs_not_significant_element	FALSE	2949	21448	0.0129983	TRUE
FOXK1	1.31981	0.00924811	759	115	644	active_element_vs_not_significant_element	FALSE	2949	21448	0.0445767	TRUE
TAF1	1.31841	0.00105395	1249	187	1062	active_element_vs_not_significant_element	FALSE	2949	21448	0.00778298	TRUE
JUND	1.3149	3.38e-07	3490	512	2978	active_element_vs_not_significant_element	FALSE	2949	21448	8.4647e-06	TRUE
BRD9	1.30957	0.00144321	1238	187	1051	active_element_vs_not_significant_element	FALSE	2949	21448	0.0100155	TRUE
ATF3	1.30914	1.45078e-05	2440	366	2074	active_element_vs_not_significant_element	FALSE	2949	21448	0.000228945	TRUE
RBPJ	1.2974	0.000103797	2083	307	1776	active_element_vs_not_significant_element	FALSE	2949	21448	0.00120782	TRUE
IRF1	1.28901	0.00751284	967	143	824	active_element_vs_not_significant_element	FALSE	2949	21448	0.0377938	TRUE
SMAD2-3	1.28208	0.000166724	2142	312	1830	active_element_vs_not_significant_element	FALSE	2949	21448	0.00178545	TRUE
ZNF24	1.2778	0.0042504	1206	180	1026	active_element_vs_not_significant_element	FALSE	2949	21448	0.0242399	TRUE
CEBPB	1.27652	9.68123e-06	3280	472	2808	active_element_vs_not_significant_element	FALSE	2949	21448	0.000167432	TRUE
KLF6	1.27447	0.0104512	974	143	831	active_element_vs_not_significant_element	FALSE	2949	21448	0.0485474	TRUE
CREM	1.271	0.00266161	1399	204	1195	active_element_vs_not_significant_element	FALSE	2949	21448	0.0164848	TRUE
TEAD4	1.26137	2.5249e-05	3341	479	2862	active_element_vs_not_significant_element	FALSE	2949	21448	0.000372909	TRUE
NCOR1	1.26094	0.00988394	1097	159	938	active_element_vs_not_significant_element	FALSE	2949	21448	0.0466652	TRUE
MED12	1.25504	0.00594464	1530	216	1314	active_element_vs_not_significant_element	FALSE	2949	21448	0.0318993	TRUE
GATA2	1.24954	8.20479e-06	4271	602	3669	active_element_vs_not_significant_element	FALSE	2949	21448	0.000145601	TRUE
REST	1.24921	0.000237063	2660	379	2281	active_element_vs_not_significant_element	FALSE	2949	21448	0.00237475	TRUE
SMARCB1	1.23858	0.00051748	2555	363	2192	active_element_vs_not_significant_element	FALSE	2949	21448	0.00444879	TRUE
ARID1A	1.23242	0.000160774	3286	462	2824	active_element_vs_not_significant_element	FALSE	2949	21448	0.00175079	TRUE
ASH2L	1.23119	0.00713293	1518	216	1302	active_element_vs_not_significant_element	FALSE	2949	21448	0.0361089	TRUE
TEAD1	1.22652	0.00177554	2252	319	1933	active_element_vs_not_significant_element	FALSE	2949	21448	0.0118232	TRUE
KDM1A	1.21999	0.00152812	2472	351	2121	active_element_vs_not_significant_element	FALSE	2949	21448	0.0103553	TRUE
GATA6	1.21792	0.00314322	2148	302	1846	active_element_vs_not_significant_element	FALSE	2949	21448	0.018958	TRUE
JUN	1.2113	8.32213e-05	4734	658	4076	active_element_vs_not_significant_element	FALSE	2949	21448	0.000978275	TRUE
SP1	1.2107	0.00401283	2164	305	1859	active_element_vs_not_significant_element	FALSE	2949	21448	0.0233474	TRUE
SMAD3	1.20939	0.000669587	3322	461	2861	active_element_vs_not_significant_element	FALSE	2949	21448	0.00539415	TRUE
FOXA1	1.20609	8.09025e-05	4982	690	4292	active_element_vs_not_significant_element	FALSE	2949	21448	0.00097083	TRUE
CDK8	1.19445	0.00699183	2451	341	2110	active_element_vs_not_significant_element	FALSE	2949	21448	0.0356404	TRUE
CEBPA	1.19005	0.00540055	2540	351	2189	active_element_vs_not_significant_element	FALSE	2949	21448	0.0295679	TRUE
JUNB	1.17774	0.00508461	2971	407	2564	active_element_vs_not_significant_element	FALSE	2949	21448	0.0280262	TRUE
MAX	1.15075	0.00421512	4680	625	4055	active_element_vs_not_significant_element	FALSE	2949	21448	0.0242399	TRUE
HNF4A	0.841141	0.00939273	2653	280	2373	active_element_vs_not_significant_element	FALSE	2949	21448	0.0450851	TRUE
BRD3	0.803943	0.006047	1885	188	1697	active_element_vs_not_significant_element	FALSE	2949	21448	0.0322506	TRUE
NRIP1	0.742637	0.00648239	1015	94	921	active_element_vs_not_significant_element	FALSE	2949	21448	0.0337906	TRUE
GRHL2	0.739999	0.0011252	1400	130	1270	active_element_vs_not_significant_element	FALSE	2949	21448	0.00815242	TRUE
NCAPH2	0.658532	1.03417e-05	1404	117	1287	active_element_vs_not_significant_element	FALSE	2949	21448	0.000175201	TRUE
ZNF407	0.643814	0.00283266	571	46	525	active_element_vs_not_significant_element	FALSE	2949	21448	0.0172657	TRUE
MTA1	0.640245	0.000345975	806	67	739	active_element_vs_not_significant_element	FALSE	2949	21448	0.0031885	TRUE
HIVEP1	0.63943	0.00399717	538	43	495	active_element_vs_not_significant_element	FALSE	2949	21448	0.0233474	TRUE
ZBTB48	0.637098	0.000449224	759	61	698	active_element_vs_not_significant_element	FALSE	2949	21448	0.0039205	TRUE
SIRT6	0.622862	0.00864248	404	31	373	active_element_vs_not_significant_element	FALSE	2949	21448	0.0425229	TRUE
PTBP1	0.622132	0.00622256	443	34	409	active_element_vs_not_significant_element	FALSE	2949	21448	0.0330341	TRUE
HNRNPH1	0.575803	0.00101654	472	34	438	active_element_vs_not_significant_element	FALSE	2949	21448	0.00769151	TRUE
ZFX	0.571076	3.19043e-05	730	53	677	active_element_vs_not_significant_element	FALSE	2949	21448	0.000442816	TRUE
ZNF274	0.54277	0.00110377	398	27	371	active_element_vs_not_significant_element	FALSE	2949	21448	0.00804771	TRUE
DNMT3B	0.539133	1.25117e-07	997	69	928	active_element_vs_not_significant_element	FALSE	2949	21448	3.60337e-06	TRUE
EED	0.529684	0.000364954	436	29	407	active_element_vs_not_significant_element	FALSE	2949	21448	0.00331045	TRUE
ZNF276	0.522961	0.0027725	309	20	289	active_element_vs_not_significant_element	FALSE	2949	21448	0.016989	TRUE
ZNF572	0.518325	0.00462473	267	17	250	active_element_vs_not_significant_element	FALSE	2949	21448	0.0259887	TRUE
IFNA1	0.502569	0.000242181	417	26	391	active_element_vs_not_significant_element	FALSE	2949	21448	0.00237995	TRUE
ZNF891	0.49883	6.57921e-05	476	30	446	active_element_vs_not_significant_element	FALSE	2949	21448	0.000814973	TRUE
SREBF2	0.45244	0.00923334	168	9	159	active_element_vs_not_significant_element	FALSE	2949	21448	0.0445767	TRUE
SRSF3	0.450009	5.87768e-05	391	22	369	active_element_vs_not_significant_element	FALSE	2949	21448	0.000735988	TRUE
AGO1	0.430403	1.1424e-05	424	23	401	active_element_vs_not_significant_element	FALSE	2949	21448	0.000185359	TRUE
TRIM25	0.420287	0.00766316	162	8	154	active_element_vs_not_significant_element	FALSE	2949	21448	0.0383824	TRUE
OGG1	0.41801	0.000355522	272	14	258	active_element_vs_not_significant_element	FALSE	2949	21448	0.00325048	TRUE
HEXIM1	0.370215	1.95547e-06	386	18	368	active_element_vs_not_significant_element	FALSE	2949	21448	4.25039e-05	TRUE
HNRNPL	0.355511	1.08232e-06	381	17	364	active_element_vs_not_significant_element	FALSE	2949	21448	2.54456e-05	TRUE
RORC	0.322476	0.00102153	162	6	156	active_element_vs_not_significant_element	FALSE	2949	21448	0.00769151	TRUE
TAF15	0.250727	1.4052e-07	295	9	286	active_element_vs_not_significant_element	FALSE	2949	21448	3.94828e-06	TRUE
